# A canonical excitatory–inhibitory motif embedded in the connectome underlies rhythmic locomotion in *Drosophila* larvae

**DOI:** 10.64898/2026.08.31.748252

**Authors:** Takaki Seki, Hiroshi Kohsaka, Maarten F Zwart, Akinao Nose

**Affiliations:** Department of Physics, Graduate School of Science, The University of Tokyo, Tokyo, Japan; Department of Complexity Science and Engineering, Graduate School of Frontier Sciences, The University of Tokyo, Chiba, Japan; Graduate School of Informatics and Engineering, University of Electro-Communications, Tokyo, Japan; School of Psychology and Neuroscience, Centre of Biophotonics, University of St Andrews, St Andrews, United Kingdom

## Abstract

Rhythmic locomotion is generated by central pattern generators, yet how defined neural circuits generate rhythmic motor waves remains unclear. Theoretical models, including Wilson–Cowan-type excitatory–inhibitory networks, have long proposed that reciprocal interactions between excitatory and inhibitory neuronal populations can generate oscillatory activity and travelling waves, but whether such motifs are physically embedded within biological connectomes is unknown. Here we show that *Drosophila* larval forward locomotion is generated by a segmentally repeated excitatory–inhibitory network centred on the excitatory A18f and inhibitory A02j neurons. Connectomic analysis revealed that A18f and A02j form reciprocally connected loops coupled across segments, receive input from forward command systems and project to premotor modules controlling muscle contraction and relaxation. Connectome-constrained firing-rate simulations, in which synaptic weights were determined by reconstructed synapse numbers, reproduced rhythmic forward-propagating motor waves with minimal parameter tuning. Physiological recordings revealed activity dynamics and phase relationships consistent with model predictions. Acute and chronic perturbations showed that A18f is required for forward locomotion, whereas optogenetic activation of posterior A18f neurons initiated forward motor waves. Perturbation of inhibitory input to A18f further supported a role for A02j-mediated inhibition. These findings identify a canonical excitatory–inhibitory motif embedded within the connectome as a biological implementation of a rhythm-generating network.
