## Supplementary Table 1 for "A canonical excitatory–inhibitory motif embedded in the connectome underlies rhythmic locomotion in *Drosophila* larvae"

### Sheet: Sheet1
Downstream neuron	a.k.a	Occupancy	Sum	#synapses with						# total input synapses
				A18f_a2l	A18f_a2r	A18f_a3l	A18f_a3r	A18f_a4l	A18f_a4r
A18b3_a1l+r	CLI1	0.192825	43	15	7	12	6	2	1	223
A19f_a1l+r	M	0.155738	38	7	2	8	8	7	6	244
a11x_a1l		0.135135	5	0	5	0	0	0	0	37
A14a1_a1l+r		0.12963	28	7	0	6	6	7	2	216
A02k_a1l+r		0.124601	39	4	12	10	6	4	3	313
A01x2_a1l+r		0.117904	27	1	4	9	6	2	5	229
A18h_a1l+r		0.114754	14	7	3	2	2	0	0	122
A03g_a1l+r		0.109677	17	4	3	4	5	0	1	155
A27e?_a1l+r		0.102941	7	0	5	2	0	0	0	68
A01d3_a1l+r	Ifb-Fwd	0.0995851	24	8	9	6	1	0	0	241
A03d?_a1r		0.0818182	9	4	0	5	0	0	0	110
A01c1_a1l+r	A01c	0.0814815	11	4	7	0	0	0	0	135
A27a_a1l+r		0.0753968	19	6	11	0	0	0	2	252
A10g2_a1l		0.0694444	5	0	0	5	0	0	0	72
A18related_a1r		0.0666667	9	0	0	0	0	9	0	135
A14 dude?_a1r		0.0666667	4	2	0	2	0	0	0	60
A27h_a1l+r		0.0642857	18	5	9	3	1	0	0	280
A31f?_a1l+r		0.0588235	4	0	0	2	1	0	1	68
A01c2_a1l+r	A01ci	0.0571429	8	2	5	1	0	0	0	140
A02h_a1l		0.0540541	2	0	2	0	0	0	0	37
A27e(2)_a1l+r		0.0514706	7	3	3	0	1	0	0	136
A27j2_a1l+r_GABA	GDL	0.05	11	0	0	1	5	2	3	220
