## Supplementary Table 2 for "A canonical excitatory–inhibitory motif embedded in the connectome underlies rhythmic locomotion in *Drosophila* larvae"

### Sheet: Sheet1
Upstream neuron	a.k.a	Occupancy	Sum	#synapses with
				A18f_a1l (159 total inputs)	A18f_a1r (144 total inputs)
A19x_a4l+r+a5l+r+a6l+r+a7l+r	AcN	0.141914	43	21	22
Descending commissural neuron_SEZ_l+r		0.0726073	22	8	14
A08a_a1l+a1r	GVLI	0.0693069	21	7	14
A03p_a1l+r		0.0594059	18	13	5
Descending fragment_T_SEZ_right 1		0.0486111	7	0	7
Descending fragment_T_SEZ_right 2		0.0416667	6	0	6
A02j_a1l+r+a2l		0.039604	12	9	3
T19x_t2r		0.0377358	6	6	0
Descending fragment_T_SEZ_left 1		0.0377358	6	6	0
Descending commisural neuron_SEZright 2		0.0377358	6	6	0
Descending commisural neuron_T1_right		0.0347222	5	0	5
A14a2/c?_a1r		0.0314465	5	5	0
T05a_t1r_descending		0.0314465	5	5	0
A01j_t3l+r		0.0264026	8	4	4
Descending commisural neuron_SEZleft 2		0.0277778	4	0	4
T31x_t3r		0.0251572	4	4	0
Descending fragment_T_SEZ_left 2		0.0251572	4	4	0
A02k_t3l+r		0.0231023	7	3	4
A03a6c?_a1r		0.0208333	3	0	3
A26g_a1l+a2l		0.0208333	3	0	3
Descending fragment_T_SEZ_right 3		0.0208333	3	0	3
Ipsilateral descending neuron_t2r		0.0208333	3	0	3
