## Supplementary Table 3 for "A canonical excitatory–inhibitory motif embedded in the connectome underlies rhythmic locomotion in *Drosophila* larvae"

### Sheet: Sheet1
Upstream neuron	a.k.a	Occupancy	Sum	#synapses with
				A02j_a1l (105 total inputs)	A02j_a1r (75 total inputs)
A14a1_t2r+a1l		0.1	18	13	5
A19f_a1l+a2l+a3l+a4l+a5l+a6l+a7l+a7r	M	0.0888889	16	12	4
A19x_a5l+a6r+a7l	AcN	0.0611111	11	4	7
A14 dude?_a2l+r		0.0555556	10	6	4
A03g_a1r		0.0533333	4	0	4
A02k_a1l+r		0.05	9	2	7
A02l_a1r		0.047619	5	5	0
A03x_a1r		0.04	3	0	3
Descending commissural neuron_SEZleft		0.04	3	0	3
T02x_t2r		0.04	3	0	3
A31d_a1l+r		0.0388889	7	3	4
DN_mx (Descending neuron_mx)_r		0.0380952	4	4	0
T11v1_t3l		0.0380952	4	4	0
A18f_a1l+r+a2l+r		0.0333333	6	3	3
A02j_a2l		0.0285714	3	3	0
A31x_a1r		0.0285714	3	3	0
Descending fragment_T_SEZ_left 2		0.0285714	3	3	0
A07x1_a1l+r		0.0277778	5	3	2
A18b3_a1l+r+a2l+r	CLI1	0.0277778	5	2	3
A01x2_t3l		0.0266667	2	0	2
Ipsilateral descending neuron_t1r		0.0266667	2	0	2
Ipsilateral descending neuron_t2r		0.0266667	2	0	2
A03a4_a1l+a2l+r		0.0222222	4	3	1
