## Supplementary Table 4 for "A canonical excitatory–inhibitory motif embedded in the connectome underlies rhythmic locomotion in *Drosophila* larvae"

### Sheet: Sheet1
Post \ Pre	A02j_a1	A02j_a2	A02j_a3	A02j_a4	A02j_a5	A02j_a6	A02j_a7	A18f_a1	A18f_a2	A18f_a3	A18f_a4	A18f_a5	A18f_a6	A18f_a7
A02j_a1	0	3	0	0	0	0	0	3	3	0	0	0	0	0
A02j_a2	3	0	1	0	0	0	0	0	0	2	0	0	0	0
A02j_a3	0	2	0	1	0	0	0	0	0	2	0	1	0	0
A02j_a4	0	0	0	0	0	0	0	0	0	0	4	3	0	0
A02j_a5	0	0	0	1	0	0	1	0	0	0	0	0	0	1
A02j_a6	0	0	0	0	0	0	0	0	0	0	0	0	1	2
A02j_a7	0	0	0	0	0	1	0	0	0	0	0	0	0	0
A18f_a1	10	2	0	0	0	0	0	0	2	0	0	0	0	0
A18f_a2	1	7	3	1	0	0	0	3	0	3	0	0	0	0
A18f_a3	2	1	10	3	0	0	0	0	4	0	7	1	0	0
A18f_a4	0	1	5	10	1	0	0	0	0	5	0	2	0	0
A18f_a5	0	0	5	6	9	5	0	0	0	2	2	1	3	0
A18f_a6	0	0	0	0	0	1	3	0	0	0	0	0	0	4
A18f_a7	0	0	0	1	1	7	9	0	0	0	1	0	0	0
