## Supplementary Table 5 for "A canonical excitatory–inhibitory motif embedded in the connectome underlies rhythmic locomotion in *Drosophila* larvae"

### Sheet: Sheet1
Post \ Pre	A02k_a1	A02k_a2	A02k_a3	A02k_a4	A02k_a5	A02k_a6	A02k_a7	A18f_a1	A18f_a2	A18f_a3	A18f_a4	A18f_a5	A18f_a6	A18f_a7
A02k_a1	4	0	0	0	0	0	0	0	16	16	7	1	0	0
A02k_a2	0	0	0	0	0	0	0	0	0	11	7	3	0	0
A02k_a3	0	0	0	0	0	0	0	0	0	0	0	0	0	0
A02k_a4	0	0	0	0	0	0	0	0	0	0	0	0	0	0
A02k_a5	0	0	0	0	0	0	0	0	0	0	0	0	0	0
A02k_a6	0	0	0	0	0	0	0	0	0	0	0	0	0	0
A02k_a7	0	0	0	0	0	0	0	0	0	0	0	0	0	0
A18f_a1	0	0	0	0	0	0	0	0	2	0	0	0	0	0
A18f_a2	7	0	0	0	0	0	0	3	0	3	0	0	0	0
A18f_a3	0	3	0	0	0	0	0	0	4	0	7	1	0	0
A18f_a4	0	0	0	0	0	0	0	0	0	5	0	2	0	0
A18f_a5	0	0	0	0	0	0	0	0	0	2	2	1	3	0
A18f_a6	0	0	0	0	0	0	0	0	0	0	0	0	0	4
A18f_a7	0	0	0	0	0	0	5	0	0	0	1	0	0	0
